# Constraint-based modeling identifies metabolic vulnerabilities during the epithelial to mesenchymal transition

**DOI:** 10.1101/2022.01.31.478483

**Authors:** Scott Campit, Venkateshwar G. Keshamouni, Sriram Chandrasekaran

## Abstract

Epithelial-to-mesenchymal transition (EMT) is a developmentally conserved cellular process critical for tumor metastasis. EMT enables malignant epithelial cells to acquire mesenchymal-like migratory and invasive phenotype. During EMT cancer cells undergo extensive metabolic reprogramming that correlates with the suppression of proliferation, and stimulation of the energy-intensive migratory behavior. However, the causal relationship between metabolic changes and coordinated physiological phenotypes that occur during EMT is still unclear. We used bulk time-course transcriptomics and proteomics, and single-cell transcriptomics from five independent EMT studies in A549 lung adenocarcinoma cells to simulate metabolic network activity using constraint-based modeling. Model predictions were validated using literature mining, experimental studies and CRISPR-Cas9 essentiality screens.

We uncovered temporal metabolic dependencies in glycolysis and glutamine metabolism reactions, and experimentally validated isoform-specific dependency on Enolase3 for cell survival during EMT. Together, our approach uncovered temporally regulated cell-state-specific metabolic dependencies in cells undergoing EMT.
