## Supplementary material for "Constraint-based modeling identifies metabolic vulnerabilities during the epithelial to mesenchymal transition": Table 1

### Sheet: Sheet1
	Table 1. Literature review of known and novel essential reactions predicted from both bulk and single-cell simulations.
	For full list of all predicted essential reactions, see S. Table 5.
	Reaction Name	Gene-Protein-Reaction Rule	Average NSCLC CERES Score	PMID
	Strong evidence
	pyruvate carboxylase	(PC)	-0.5217	26070193
				30005601
				25607840
	fructose-bisphosphate aldolase	(ALDOA) or (ALDOC) or (ALDOB)	-0.7012	32530543
				28444969
				31358528
	Medium evidence
	ribulose 5-phosphate 3-epimerase	(RPE)	-1.3731	32365991
	triose-phosphate isomerase	(TPI1) or (TPIP2)	-1.1346	27908734
	formimidoyltransferase cyclodeaminase	(FTCD)	-0.0908	30784016
	glyceraldehyde-3-phosphate dehydrogenase	(GAPDH) or (GAPDHS)	-0.787	27878251
	UTP-glucose-1-phosphate uridylyltransferase	(UGP2)	-0.2952	31243371
	ATP-Citrate lyase	(ACLY)	-0.7807	23807225
	acetone mitochondrial transport via proton symport	(SLC16A1)	-0.0556	31371390
	aspartate transaminase	(GOT2)	-0.3341	23535601
	Novel predictions
	glutaminase (mitochondrial)	(FTCD)	-0.0908
	4-Hydroxyphenylpyruvate:oxygen oxidoreductase	(HPD)	-0.039
	adenosylhomocysteinase	(AHCY) or (AHCYL1)	-0.6535
	enolase	(ENO1) or (ENO3) or (ENO2)	-0.0015
	Phosphatidylserine synthase homo sapiens	(PTDSS1)	-0.2514
